# Too little and too much: balanced hippocampal, but not medial prefrontal, neural activity is required for intact novel object recognition in rats

**DOI:** 10.1101/2025.04.01.646403

**Authors:** Charlotte J. L. Taylor, Jacco G. Renström, Joanna Loayza, Miriam Gwilt, Stuart A. Williams, Rachel Grasmeder Allen, Paula M. Moran, John Gigg, Joanna Neill, Michael Harte, Tobias Bast

**Affiliations:** School of Psychology and Neuroscience@Nottingham, University of Nottingham, UK, NG7 2RD; Division of Neuroscience and Experimental Psychology, University of Manchester, UK, M13 9PT; Division of Pharmacy and Optometry, University of Manchester, UK, M13 9PT

## Abstract

Impaired GABAergic inhibition, so-called neural disinhibition, in the prefrontal cortex and hippocampus has been linked to cognitive deficits. The novel object recognition (NOR) task has been used widely to study cognitive deficits in rodents. However, the contribution of prefrontal cortex and hippocampal GABAergic inhibition to NOR task performance has not been established. Here, we investigated NOR task performance in male Lister Hooded rats following regional neural disinhibition or functional inhibition, using intra-cerebral microinfusion of the GABA-A receptor antagonist picrotoxin or agonist muscimol, respectively. Our infusion targets were the medial prefrontal cortex (mPFC), dorsal hippocampus and ventral hippocampus. Using a within-subjects design, we compared NOR task performance (1-min retention delay) following bilateral regional saline, picrotoxin or muscimol infusions made before the acquisition phase. In mPFC, neither functional inhibition nor neural disinhibition affected object recognition memory. However, in both dorsal and ventral hippocampus, neural disinhibition impaired NOR relative to saline control, mainly by reducing novel object exploration time. In addition, functional inhibition of dorsal hippocampus impaired NOR, whereas ventral hippocampal functional inhibition tended to reduce novel object exploration at the highest dose used (alongside substantial non-specific behavioural effects). Overall, our data suggest that hippocampal, but not prefrontal, GABAergic inhibition contributes to NOR at a 1-min retention delay. Moreover, such NOR performance likely requires balanced neural activity in the dorsal hippocampus, with both too little and too much dorsal hippocampal activity impairing NOR memory. Our findings support that the NOR task can be used to investigate hippocampal GABAergic dysfunction in rodent models.

**Significance statement:** Impaired GABAergic neural inhibition in the prefrontal cortex and hippocampus has emerged as a key neuropathological feature of cognitive disorders. The novel object recognition (NOR) task is used widely in rodent models to investigate cognitive impairments relevant to cognitive disorders. However, the role of hippocampal and prefrontal GABAergic inhibition in NOR is unclear, limiting interpretations as to how NOR deficits in rodent models may relate to this key pathological feature of many cognitive disorders. Here, we show that impaired hippocampal GABAergic inhibition impairs NOR in rats, whereas prefrontal GABAergic inhibition is not required. Thus, the NOR task may be used to investigate hippocampal GABAergic dysfunction in rodent models.
