## Supplementary material for "Too little and too much: balanced hippocampal, but not medial prefrontal, neural activity is required for intact novel object recognition in rats": Data file for Taylor et al.

### Sheet: Experiment 1 - mPFC
	*Note: Fig. 2C and D shows average values across the two infusion series as there was no significant interaction between series and infusion condition
	Fig. 2C
	Acquisition object exploration time (s)							Retrieval object exploration time (s)
	RAT	MUS Left	MUS Right	PTX Left	PTX Right	SAL Left	SAL Right	MUS Fam	MUS Nov	PTX Fam	PTX Nov	SAL Fam	SAL Nov
	C9001	25.555	20.7365	2.6165	3.473	29.171	29.364	19.743	24.276	14.576	15.767	17.3045	57.103
	2	25.441	12.008	19.4265	15.179	27.7015	45.277	11.68	27.246	15.0565	26.484	13.297	31.01
	3	21.7135	27.7895	15.987	19.085	34.9325	34.0265	8.241	18.924	19.756	33.669	16.011	18.329
	4	26.455	20.1835	10.3155	25.6835	25.4175	38.844	5.9935	14.1265	19.392	22.093	28.576	25.856
	6	25.1185	28.6155	25.071	27.8575	17.3255	10.8695	15.746	47.0625	12.1155	37.7975	26.795	42.759
	7	37.4635	42.0395	20.615	19.9005	17.9355	22.4695	14.985	37.323	5.886	10.438	24.752	18.8505
	8	25.4705	21.8075	44.229	23.4885	14.728	19.046	10.1875	53.8235	8.5325	21.5255	19.15	28.147
	9	22.57	23.888	24.351	27.459	21.226	15.6855	7.083	28.361	12.983	32.864	12.794	43.778
	10	13.698	24.225	42.213	34.126	10.636	11.518	31.7215	49.5065	9.5605	25.7615	10.978	38.371
	11	25.651	34.29	9.013	46.216	26.181	25.67	19.958	41.497	14.2775	43.3935	8.83	43.5285
	12	31.106	23.503	43.1925	21.0495	13.436	17.8415	24.3925	30.815	32.153	34.7125	7.1375	40.5465
	14	22.3795	26.867	22.241	40.9505	30.69	16.259	21.1135	28.1655	16.7425	29.812	8.635	32.2945
	16	17.1285	16.3495	22.0565	26.2085	18.9355	22.0705	12.234	28.067	15.9175	50	7.3775	20.2955
	Fig. 2D
	Discrimination Index
		MUS	PTX	SAL
	C9001	0.0964315	0.0294629	0.435707
	2	0.487564	0.270989	0.345599
	3	0.393263	0.260421	0.0675015
	4	0.364367	0.12532	0.0910661
	6	0.309162	0.418271	0.37192
	7	0.465651	-0.190351	0.0196723
	8	0.686471	0.528658	0.167091
	9	0.600327	0.433638	0.547691
	10	0.233346	0.479178	0.538394
	11	0.278035	0.288433	0.611182
	12	0.0823404	0.306433	0.70071
	14	-0.0176083	0.214761	0.581132
	16	0.190566	0.512437	0.46962

### Sheet: Experiment 2 - DH
	*Note: Fig. 3C-E shows average values across the two infusion series as there was no significant interaction between series and infusion condition
	Fig. 3C
	Acquisition object exploration time (s)							Retrieval object exploration time (s)
	RAT	SAL Left	SAL Right	MUS Left	MUS Right	PTX Left	PTX Right	SAL Fam	SAL Nov	MUS Fam	MUS Nov	PTX Fam	PTX Nov
	E6001	29.072	34.7945	34.119	37.7755	19.2365	18.5355	25.237	48.5485	12.111	39.4505	22.2485	34.72
	2	28.373	31.446	18.694	21.2515	17.7745	26.4105	16.1035	39.486	22.3115	22.72	23.1255	17.137
	4	20.495	18.593	21.515	31.787	16.6425	22.032	10.8645	22.3845	23.086	32.6835	17.3895	25.173
	5	25.0195	35.582	37.642	37.276	26.2845	31.587	24.427	49.2995	23.0425	34.9705	22.3025	39.8775
	7	39.2205	32.6205	33.27	39.243	14.8895	18.0625	21.449	36.853	19.875	40.449	27.1315	31.2505
	8	26.4925	22.9425	17.087	20.723	20.6425	26.8895	27.563	35.925	9.689	19.0115	19.168	31.5465
	9	39.6175	21.18	21.87	38.3935	30.7175	33.4845	25.401	43.999	30.3035	23.439	25.3665	35.1235
	10	34.176	24.649	24.7955	39.1485	31.651	31.097	18.896	35.3925	29.079	49.9925	29.2205	42.621
	12	25.1545	31.2575	34.0685	29.937	42.0585	49.423	17.7735	46.0585	35.652	22.3825	24.49	35.3565
	13	29.8295	28.5965	16.649	23.8465	39.65	33.8355	24.695	43.16	25.2505	26.03	32.852	22.9805
	14	30.6915	35.4875	31.389	30.5745	31.094	29.2035	19.738	39.4725	41.448	32.537	26.733	34.2185
	15	41.9095	26.38	22.465	37.72	19.047	25.301	23.0285	45.686	38.05	34.8865	16.43	34.3635
	16	38.1155	33.454	30.1505	21.1655	35.4365	40.278	15.2125	33.691	22.256	40.9005	22.6485	36.3465
	Fig. 3D
	Discrimination Index
		SAL	MUS	PTX
	E6001	0.310843	0.482456	0.218619
	2	0.283887	0.0535749	-0.110811
	4	0.164588	0.197541	0.185745
	5	0.415027	0.205316	0.305752
	7	0.276782	0.328671	0.0190453
	8	0.20453	0.280934	0.17543
	9	0.266527	-0.0768806	0.164113
	10	0.292963	0.266305	0.194848
	12	0.384122	-0.23819	0.147095
	13	0.219827	0.0051437	-0.181978
	14	0.333684	-0.120062	0.114719
	15	0.359852	-0.0260599	0.314389
	16	0.362898	0.272676	0.251588
	Fig. 3E
	Acquisition Line crossings				Retrieval Line crossings
		SAL	MUS	PTX	SAL	MUS	PTX
	E6001	101.5	119.5	89.5	84.5	109.5	85
	2	88	130	106.5	89.5	133	99.5
	4	113	109.5	115	77.5	103	110.5
	5	89	115.5	99.5	78.5	112.5	87.5
	7	86	99.5	100	95	97	126
	8	111.5	110.5	171.5	104.5	97.5	120
	9	109.5	106.5	101	102.5	95	97.5
	10	85	104.5	123.5	82	95.5	110.5
	12	114.5	128	108.5	78.5	130	116
	13	97.5	106.5	108.5	73	90.5	102
	14	106	126	104	107.5	117	90
	15	101	91	103	103	102	107.5
	16	95.5	98.5	101.5	71.5	84	102

### Sheet: Experiment 3 - VH
	Fig. 4C
	Series 1														Series 2
	Acquisition object exploration time (s)							Retrieval object exploration time (s)							Acquisition object exploration time (s)							Retrieval object exploration time (s)
	RAT	SAL Left	SAL Right	PTX Left	PTX Right	MUS Left	MUS Right	SAL Fam	SAL Nov	PTX Fam	PTX Nov	MUS Fam	MUS Nov		RAT	SAL Left	SAL Right	PTX Left	PTX Right	MUS Left	MUS Right	SAL Fam	SAL Nov	PTX Fam	PTX Nov	MUS Fam	MUS Nov
	D9001	13.4	22.289	32.727	18.326	46.679	27.528	5.284	34.616	11.003	26.55	19.344	31.749		D9002	27.701	30.663	14.479	19.475	11.047	40.224	25.339	29.185	7.827	13.505	51.823	22.664
	2	23.107	28.951	18.796	15.514	31.095	16.564	13.442	28.116	5.893	44.273	12.599	16.888		3	16.534	21.45	20.575	35.564	31.847	31.924	9.513	22.343	16.448	49.314	21.762	44.543
	3	28.274	36.059	10.873	24.4	15.1	22.348	28.828	33.583	11.207	19.337	20.46	27.548		4	14.134	24.818	12.003	14.35	13.068	20.532	18.821	14.202	17.304	12.975	17.97	33.551
	4	27.206	47.249	33.74	29.222	28.031	0	20.176	37.318	22.857	20.052	9.792	17.206		5	40.956	23.646	36.515	28.912	17.993	23.143	15.775	47.376	30.33	24.826	13.809	31.604
	5	32.812	33.609	23.3	27.617	19.425	44.565	17.47	40.181	17.64	4.184	11.018	52.929		7	46.261	34.243	23.871	35.674	54.541	25.055	16.884	45.676	24.187	28.097	24.907	25.917
	7	34.801	53.347	17.864	31.583	23.738	38.309	22.432	67.919	16.249	20.438	15.455	42.921		8	35.534	48.914	17.693	31.354	28.909	42.206	29.422	53.357	23.7	36.197	22.53	51.494
	8	34.859	35.519	18.027	21.311	55.6	37.905	5.244	80.074	9.252	4.944	18.025	32.434		9	34.871	46.737	22.133	21.382	22.754	23.554	24.085	41.297	20.109	20.558	20.844	36.538
	9	33.587	52.523	7.29	8.858	43.773	24.161	15.616	32.083	20.914	29.412	12.505	32.186		10	31.954	22.542	29.519	17.422	19.011	39.728	26.129	46.726	15.77	26.172	13.825	21.474
	10	46.336	51.16	16.781	25.917	16.483	24.628	24.319	23.644	10.765	36.658	22.052	27.163		11	45.083	24.351	25.282	17.063	40.162	40.569	16.391	41.948	16.291	28.793	7.665	30.488
	12	36.826	25.258	16.01	21.262	29.334	39.483	20.003	41.805	14.699	17.335	22.03	32.486		12	26.164	20.854	23.083	29.032	32.449	36.68	15.1	30.981	24.199	30.45	14.048	17.014
	13	18.889	30.462	21.855	19.604	22.716	45.246	17.474	39.532	21.82	15.553	13.6	41.569		13	43.204	33.528	14.882	18.875	14.535	36.891	9.411	48.504	16.916	46.299	27.123	62.961
	15	48.341	52.304	12.605	20.413	38.695	26.927	22.375	74.913	28.052	49.922	28.598	28.842		15	58.36	26.394	19.787	16.568	14.235	31.97	9.559	54.172	12.965	7.982	17.039	37.827
	Fig. 4D
	Series 1					Series 2
	Discrimination Index					Discrimination Index
		SAL	PTX	MUS			SAL	PTX	MUS
	D9001	0.735138	0.414002	0.242793		D9002	0.0705377	0.266173	-0.391464
	2	0.353097	0.76506	0.145454		3	0.40275	0.499772	0.343579
	3	0.0761885	0.266173	0.147642		4	-0.139872	-0.14297	0.30242
	4	0.298153	-0.0653709	0.274613		5	0.500404	-0.0997897	0.391848
	5	0.393939	-0.616569	0.655402		7	0.46023	0.0747839	0.0198725
	7	0.503448	0.114182	0.470502		8	0.289143	0.208642	0.391279
	8	0.877072	-0.303466	0.285559		9	0.263253	0.0110409	0.2735
	9	0.345227	0.168859	0.440379		10	0.282712	0.248009	0.216692
	10	-0.0140733	0.546001	0.10385		11	0.438077	0.277305	0.598197
	12	0.352738	0.0822876	0.191797		12	0.344632	0.114385	0.0954864
	13	0.386942	-0.167688	0.506969		13	0.675006	0.464811	0.397829
	15	0.540025	0.280478	0.00424791		15	0.70002	-0.237886	0.378887
	Fig. 4E
	Series 1								Series 2
	Acquisition Line crossings				Retrieval Line crossings				Acquisition Line crossings				Retrieval Line crossings
		SAL	PTX	MUS	SAL	PTX	MUS			SAL	PTX	MUS	SAL	PTX	MUS
	D9001	48	113	96	37	77	76		D9002	84	140	117	94	96	97
	2	68	118	104	107	102	82		3	75	79	102	79	61	84
	3	101	89	119	73	107	98		4	81	75	102	70	76	81
	4	86	91	17	98	110	28		5	84	90	103	61	87	110
	5	103	127	80	78	96	71		7	76	103	95	89	81	90
	7	83	126	76	74	91	71		8	71	96	83	94	72	83
	8	98	104	95	86	112	108		9	78	105	92	82	127	81
	9	88	55	78	69	161	57		10	73	102	64	75	64	48
	10	103	177	87	96	102	112		11	92	124	70	86	72	65
	12	69	132	82	94	137	68		12	75	110	90	70	75	95
	13	76	73	80	68	67	69		13	88	107	70	66	80	63
	15	92	86	203	73	107	210		15	88	94	87	71	68	74
